# Excessive self-grooming, gene dysregulation and imbalance between the striosome and matrix compartments in the striatum of *Shank3* mutant mice

**DOI:** 10.1101/2022.01.19.476922

**Authors:** Ferhat Allain-Thibeault, Verpy Elisabeth, Biton Anne, Forget Benoît, Fabrice de Chaumont, Mueller Florian, Le Sourd Anne-Marie, Coqueran Sabrina, Schmitt Julien, Rochefort Christelle, Rondi-Reig Laure, Leboucher Aziliz, Boland Anne, Fin Bertrand, Deleuze Jean François, Tobias M. Boeckers, Ey Elodie, Bourgeron Thomas

**Affiliations:** Génétique Humaine et Fonctions Cognitives, Institut Pasteur, UMR3571 CNRS, Université de Paris Cité, Paris, France; Department of Neuroscience, Columbia University Medical Center, New York, NY, 10027; Zuckerman Mind Brain Behavior Institute, Columbia University, New York, NY, 10027; Centre de Bioinformatique, Biostatistique et Biologie Intégrative (C3BI, USR 3756 Institut Pasteur and CNRS), Paris, France; Unité Imagerie et Modélisation (UMR 3691 Institut Pasteur and CNRS), Paris, France; Sorbonne Université, CNRS, INSERM, Institut de Biologie Paris Seine (IBPS), Neurosciences Paris Seine (NPS), Cerebellum Navigation and Memory Team (CeZaMe), F-75005 Paris, France; Université Paris-Saclay, CEA, Centre National de Recherche en Génomique Humaine (CNRGH), 91057, Evry, France; Centre d’étude du polymorphisme humain, Paris, France; Institute of Anatomy and Cell Biology, Ulm University, 89081 Ulm, Germany; Deutsches Zentrum fur Neurodegenerative Erkrankungen (DZNE), 89081 Ulm, Germany; Université de Strasbourg, CNRS, INSERM, Institut de Génétique et de Biologie Moléculaire et Cellulaire - UMR 7104, Illkirch-Graffenstaden, France

## Abstract

Autism is characterised by atypical social communication and stereotyped behaviours. Mutations in the gene encoding the synaptic scaffolding protein SHANK3 are detected in 1-2% of patients with autism and intellectual disability (ID), but the mechanisms underpinning the symptoms remain largely unknown. Here, we characterised the behaviour of *Shank3*^Δ11/Δ11^ mice from three to twelve months of age. We observed decreased locomotor activity, increased stereotyped self-grooming and modification of socio-sexual interaction compared to wild-type littermates. We then used RNAseq on four brain regions of the same animals to identify differentially expressed genes (DEG). DEGs were identified mainly in the striatum and were associated with synaptic transmission (e.g. *Grm2, Dlgap1*), G-protein-signalling pathways (e.g. *Gnal, Prkcg1, and Camk2g*), as well as excitation/inhibition balance (e.g. *Gad2*). Downregulated and upregulated genes were enriched in the gene clusters of medium-sized spiny neurons expressing the dopamine 1 (D1-MSN) and the dopamine 2 receptor (D2-MSN), respectively. Several DEGs (*Cnr1, Gnal1, Gad2, and Drd4*) were reported as striosome markers. By studying the distribution of the glutamate decarboxylase GAD65, encoded by *Gad2*, we showed that the striosome compartment of *Shank3*^Δ11/Δ11^ mice was enlarged and displayed much higher expression of GAD65 compared to wild-type mice. Altogether, these results indicate altered gene expression in the striatum of SHANK3-deficient mice and strongly suggest, for the first time, that the impairment in behaviour of these mice are related to an imbalance striosomes/matrix.
