## Supplementary table 4 for "Excessive self-grooming, gene dysregulation and imbalance between the striosome and matrix compartments in the striatum of *Shank3* mutant mice"

### Sheet: Gokce
GeneSet	DEG category	Number Genes	genes	p.adj	p.value	Ratio Genes	dataset
D2-MSN	Up&Down	9/217	Rgs4:0.661,Foxo1:0.62,Rgs2:0.617,Gnal:0.515,Tle4:0.443,Akap9:0.422,Mro:0.385,Tpm1:0.25,Cap1:0.249	0.000211	5.64e-05	0.0414747	Gokce et al, 2016
D1-Tacr1-MSN	Up&Down	8/178	Grm2:-1.64,Cck:-1.34,Edn1:1.03,Car10:-0.888,Gad2:0.787,Sez6l:-0.632,Sorcs1:0.474,Ube2ql1:-0.449	0.000211	8.44e-05	0.0449438	Gokce et al, 2016
D1-Cxcl14	Up&Down	6/142	Rprm:-0.862,Faah:-0.814,Olfm1:-0.784,Cux2:-0.76,Sez6l:-0.632,Smyd2:-0.5	0.00115	0.000917	0.0422535	Gokce et al, 2016
D1-MSN	Up&Down	6/141	Onecut2:0.953,Rprm:-0.862,Olfm1:-0.784,Ube2ql1:-0.449,Stmn2:-0.416,Sfxn1:0.324	0.00115	0.000884	0.0425532	Gokce et al, 2016
Htr7-MSN	Up&Down	3/56	Snx31:1.28,Lrrc9:0.961,Mro:0.385	0.0098	0.0098	0.0535714	Gokce et al, 2016
D2-MSN	Up	9/217	Rgs4:0.661,Foxo1:0.62,Rgs2:0.617,Gnal:0.515,Tle4:0.443,Akap9:0.422,Mro:0.385,Tpm1:0.25,Cap1:0.249	4.16e-07	1.04e-07	0.0414747	Gokce et al, 2016
Htr7-MSN	Up	3/56	Snx31:1.28,Lrrc9:0.961,Mro:0.385	0.00236	0.00118	0.0535714	Gokce et al, 2016
D1-Tacr1-MSN	Up	3/178	Edn1:1.03,Gad2:0.787,Sorcs1:0.474	0.0381	0.0286	0.0168539	Gokce et al, 2016
D1-MSN	Up	2/141	Onecut2:0.953,Sfxn1:0.324	0.0967	0.0967	0.0141844	Gokce et al, 2016
D1-Cxcl14	Up			1	1		Gokce et al, 2016
D1-Cxcl14	Down	6/142	Rprm:-0.862,Faah:-0.814,Olfm1:-0.784,Cux2:-0.76,Sez6l:-0.632,Smyd2:-0.5	8.35e-05	2.78e-05	0.0422535	Gokce et al, 2016
D1-Tacr1-MSN	Down	5/178	Grm2:-1.64,Cck:-1.34,Car10:-0.888,Sez6l:-0.632,Ube2ql1:-0.449	0.00132	0.000881	0.0280899	Gokce et al, 2016
D1-MSN	Down	4/141	Rprm:-0.862,Olfm1:-0.784,Ube2ql1:-0.449,Stmn2:-0.416	0.00285	0.00285	0.0283688	Gokce et al, 2016
D2-MSN	Down			1	1		Gokce et al, 2016
Htr7-MSN	Down			1	1		Gokce et al, 2016
supptable4_D1D2_a-D1>D2_DS_and_NAc	Up&Down	31/612	Slc17a7:-1.65,Npsr1:-1.63,Neurod2:-1.45,Cck:-1.34,Lingo1:-0.986,Mir670hg:0.975,Dpm3:0.893,C2cd4c:-0.87,Slc6a7:-0.776,Cux2:-0.76,Ncald:-0.737,Gprin1:-0.687,Reln:0.672,Prkcg:-0.667,Sez6l:-0.632,Rasl11b:-0.631,Ak5:-0.608,Syt13:-0.553,Mtfp1:-0.509,Man1c1:-0.501,Tcea2:-0.491,Dlgap1:-0.455,Ube2ql1:-0.449,Camk1:-0.425,Stmn2:-0.416,Rbm3:-0.397,Dync1i1:-0.361,Amph:-0.337,Sfxn1:0.324,Anxa7:-0.271,Nicn1:-0.…	6.55e-17	5.04e-18	0.0506536	Montalban et al, 2020
supptable4_D1D2_d-D1>D2_only_DS	Up&Down	24/575	Slc30a3:-1.9,Grm2:-1.64,Tmem114:-1.59,Nxf7:1.49,Wnt9a:-1.35,Mcemp1:1.16,Bhlhe22:-1.15,Nrn1:-1.1,Sidt1:-1.08,Slc26a4:-1.05,Gpr68:-0.911,Car10:-0.888,Rprm:-0.862,Faah:-0.814,Olfm1:-0.784,Prr36:-0.692,Gabbr2:-0.631,Tomm70a:0.624,Camk2g:-0.557,Fads3:-0.544,Smyd2:-0.5,Grik2:0.491,Rassf5:-0.456,Nol4l:-0.413	2.47e-11	3.79e-12	0.0417391	Montalban et al, 2020
supptable3_PFC_Str_a-DEgenesPFC>Striatum_D1	Up&Down	64/4295	Otop2:-2.31,Slc30a3:-1.9,Slc17a7:-1.65,Grm2:-1.64,Tgm3:-1.61,Grpr:1.51,Tbata:-1.46,Neurod2:-1.45,Wnt9a:-1.35,Cck:-1.34,Cnih3:-1.19,Prdm8:-1.18,Glt8d2:-1.16,Bhlhe22:-1.15,Fam19a1:-1.12,Nrn1:-1.1,Sidt1:-1.08,Slc26a4:-1.05,Lingo1:-0.986,Gpr68:-0.911,Car10:-0.888,C2cd4c:-0.87,Rprm:-0.862,Faah:-0.814,Olfm1:-0.784,Slc6a7:-0.776,Kcnj9:-0.767,Cux2:-0.76,Rapgefl1:-0.758,Ncald:-0.737,Prr36:-0.692,Gprin1:-0…	1.03e-09	2.37e-10	0.014901	Montalban et al, 2020
supptable6_DS_NAcb-NAc>DS_D1_and_D2	Up&Down	17/626	Npsr1:-1.63,Glt8d2:-1.16,Pde1c:0.993,Strip2:0.992,C2cd4c:-0.87,Rprm:-0.862,Gad2:0.787,Cux2:-0.76,Prr36:-0.692,Gprin1:-0.687,Sez6l:-0.632,Dock11:0.62,Ak5:-0.608,Bend7:0.585,Bcl7c:-0.563,Ube2ql1:-0.449,Fndc3b:0.376	1.08e-05	3.33e-06	0.0271565	Montalban et al, 2020
supptable6_DS_NAcd-DS>NAc_only_D1	Up&Down	19/819	Otop2:-2.31,Slc30a3:-1.9,Tmem114:-1.59,Cck:-1.34,Phex:1.17,Nrn1:-1.1,Slc26a4:-1.05,Onecut2:0.953,Car10:-0.888,Olfm1:-0.784,Parp3:0.701,C230004F18Rik:0.639,Gabbr2:-0.631,Stc1:-0.602,Pde7b:0.58,Skil:0.551,Slk:0.391,Sfxn1:0.324,Tpm1:0.25	1.93e-05	7.41e-06	0.023199	Montalban et al, 2020
supptable4_D1D2_b-D2>D1_DS_and_NAc	Up&Down	19/816	Phex:1.17,Parp3:0.701,Vcan:0.668,Foxo1:0.62,Rgs2:0.617,Stc1:-0.602,Clmp:0.566,Skil:0.551,Srgap1:0.529,Gnal:0.515,Tle4:0.443,Akap9:0.422,Smad4:0.408,Epb41:0.398,Fam124a:-0.393,Mro:0.385,Cacnb2:0.384,Fndc3b:0.376,Fam155a:-0.346	2.5e-05	1.15e-05	0.0232843	Montalban et al, 2020
supptable6_DS_NAcg-NAc>DS_only_D2	Up&Down	13/576	Grpr:1.51,Mcemp1:1.16,Sidt1:-1.08,Ncald:-0.737,Camk2g:-0.557,Syt13:-0.553,Man1c1:-0.501,Smyd2:-0.5,Tcea2:-0.491,Rassf5:-0.456,Camk1:-0.425,Stmn2:-0.416,Nol4l:-0.413	0.000706	0.00038	0.0225694	Montalban et al, 2020
supptable6_DS_NAca-DS>NAc_D1_and_D2	Up&Down	13/744	Lingo1:-0.986,Reln:0.672,Vcan:0.668,Rgs4:0.661,Rasl11b:-0.631,S100a10:-0.614,Srgap1:0.529,Sorcs1:0.474,Akap9:0.422,Smad4:0.408,Mro:0.385,Cacnb2:0.384,Cap1:0.249	0.00506	0.00311	0.0174731	Montalban et al, 2020
supptable3_PFC_Str_b-DEgenesStriatum>PFC_D1	Up&Down	37/3704	Phex:1.17,Mcemp1:1.16,Pde1c:0.993,Strip2:0.992,Lrrc9:0.961,Onecut2:0.953,Dpm3:0.893,Gad2:0.787,Reln:0.672,Rgs4:0.661,C230004F18Rik:0.639,Tomm70a:0.624,Foxo1:0.62,Dock11:0.62,Rgs2:0.617,Stc1:-0.602,Bend7:0.585,Pde7b:0.58,Skil:0.551,Gm17396:0.542,Srgap1:0.529,Gnal:0.515,A130010J15Rik:0.493,Grik2:0.491,Sorcs1:0.474,Ccdc66:0.455,Tle4:0.443,Akap9:0.422,Smad4:0.408,Epb41:0.398,Slk:0.391,Cacnb2:0.384,Fn…	0.0218	0.0151	0.0099892	Montalban et al, 2020
supptable6_DS_NAcf-DS>NAc_only_D2	Up&Down	5/275	Cnih3:-1.19,Lrrc9:0.961,Kcnj9:-0.767,Epb41:0.398,Fam155a:-0.346	0.0698	0.0537	0.0181818	Montalban et al, 2020
supptable6_DS_NAce-NAc>DS_only_D1	Up&Down	5/627	Edn1:1.03,Rapgefl1:-0.758,Lnx1:-0.672,Map10:0.578,Zswim3:-0.348	0.508	0.43	0.00797448	Montalban et al, 2020
supptable4_D1D2_f-D1>D2_only_NAc	Up&Down	2/1310	Snx31:1.28,Kcnj9:-0.767	1	0.999	0.00152672	Montalban et al, 2020
supptable4_D1D2_g-D2>D1_only_NAc	Up&Down	3/1662	Onecut2:0.953,C230004F18Rik:0.639,Pde7b:0.58	1	1	0.00180505	Montalban et al, 2020
supptable4_D1D2_c-Opposite_DS_and_NAc	Up&Down			1	1		Montalban et al, 2020
supptable4_D1D2_e-D2>D1_only_DS	Up&Down	1/281	Lrrc9:0.961	1	1	0.00355872	Montalban et al, 2020
supptable6_DS_NAcc-Opposite_D1_and_D2	Up&Down			1	1		Montalban et al, 2020
supptable3_PFC_Str_b-DEgenesStriatum>PFC_D1	Up	36/3704	Phex:1.17,Mcemp1:1.16,Pde1c:0.993,Strip2:0.992,Lrrc9:0.961,Onecut2:0.953,Dpm3:0.893,Gad2:0.787,Reln:0.672,Rgs4:0.661,C230004F18Rik:0.639,Tomm70a:0.624,Foxo1:0.62,Dock11:0.62,Rgs2:0.617,Bend7:0.585,Pde7b:0.58,Skil:0.551,Gm17396:0.542,Srgap1:0.529,Gnal:0.515,A130010J15Rik:0.493,Grik2:0.491,Sorcs1:0.474,Ccdc66:0.455,Tle4:0.443,Akap9:0.422,Smad4:0.408,Epb41:0.398,Slk:0.391,Cacnb2:0.384,Fndc3b:0.376,S…	9.13e-10	7.61e-11	0.00971922	Montalban et al, 2020
supptable4_D1D2_b-D2>D1_DS_and_NAc	Up	16/816	Phex:1.17,Parp3:0.701,Vcan:0.668,Foxo1:0.62,Rgs2:0.617,Clmp:0.566,Skil:0.551,Srgap1:0.529,Gnal:0.515,Tle4:0.443,Akap9:0.422,Smad4:0.408,Epb41:0.398,Mro:0.385,Cacnb2:0.384,Fndc3b:0.376	1.04e-07	1.73e-08	0.0196078	Montalban et al, 2020
supptable6_DS_NAca-DS>NAc_D1_and_D2	Up	10/744	Reln:0.672,Vcan:0.668,Rgs4:0.661,Srgap1:0.529,Sorcs1:0.474,Akap9:0.422,Smad4:0.408,Mro:0.385,Cacnb2:0.384,Cap1:0.249	0.000846	0.000211	0.0134409	Montalban et al, 2020
supptable6_DS_NAcd-DS>NAc_only_D1	Up	9/819	Phex:1.17,Onecut2:0.953,Parp3:0.701,C230004F18Rik:0.639,Pde7b:0.58,Skil:0.551,Slk:0.391,Sfxn1:0.324,Tpm1:0.25	0.00542	0.00181	0.010989	Montalban et al, 2020
supptable6_DS_NAcb-NAc>DS_D1_and_D2	Up	6/626	Pde1c:0.993,Strip2:0.992,Gad2:0.787,Dock11:0.62,Bend7:0.585,Fndc3b:0.376	0.0496	0.0207	0.00958466	Montalban et al, 2020
supptable4_D1D2_a-D1>D2_DS_and_NAc	Up	4/612	Mir670hg:0.975,Dpm3:0.893,Reln:0.672,Sfxn1:0.324	0.262	0.153	0.00653595	Montalban et al, 2020
supptable4_D1D2_d-D1>D2_only_DS	Up	4/575	Nxf7:1.49,Mcemp1:1.16,Tomm70a:0.624,Grik2:0.491	0.262	0.134	0.00695652	Montalban et al, 2020
supptable6_DS_NAcf-DS>NAc_only_D2	Up	2/275	Lrrc9:0.961,Epb41:0.398	0.373	0.249	0.00727273	Montalban et al, 2020
supptable6_DS_NAce-NAc>DS_only_D1	Up	2/627	Edn1:1.03,Map10:0.578	0.727	0.606	0.00318979	Montalban et al, 2020
supptable6_DS_NAcg-NAc>DS_only_D2	Up	2/576	Grpr:1.51,Mcemp1:1.16	0.727	0.606	0.00347222	Montalban et al, 2020
supptable3_PFC_Str_a-DEgenesPFC>Striatum_D1	Up	3/4295	Grpr:1.51,Aass:0.633,Hist2h2be:0.473	1	1	0.000698487	Montalban et al, 2020
supptable4_D1D2_g-D2>D1_only_NAc	Up	3/1662	Onecut2:0.953,C230004F18Rik:0.639,Pde7b:0.58	1	0.94	0.00180505	Montalban et al, 2020
supptable4_D1D2_c-Opposite_DS_and_NAc	Up			1	1		Montalban et al, 2020
supptable4_D1D2_e-D2>D1_only_DS	Up	1/281	Lrrc9:0.961	1	1	0.00355872	Montalban et al, 2020
supptable4_D1D2_f-D1>D2_only_NAc	Up	1/1310	Snx31:1.28	1	1	0.000763359	Montalban et al, 2020
supptable6_DS_NAcc-Opposite_D1_and_D2	Up			1	1		Montalban et al, 2020
supptable3_PFC_Str_a-DEgenesPFC>Striatum_D1	Down	61/4295	Otop2:-2.31,Slc30a3:-1.9,Slc17a7:-1.65,Grm2:-1.64,Tgm3:-1.61,Tbata:-1.46,Neurod2:-1.45,Wnt9a:-1.35,Cck:-1.34,Cnih3:-1.19,Prdm8:-1.18,Glt8d2:-1.16,Bhlhe22:-1.15,Fam19a1:-1.12,Nrn1:-1.1,Sidt1:-1.08,Slc26a4:-1.05,Lingo1:-0.986,Gpr68:-0.911,Car10:-0.888,C2cd4c:-0.87,Rprm:-0.862,Faah:-0.814,Olfm1:-0.784,Slc6a7:-0.776,Kcnj9:-0.767,Cux2:-0.76,Rapgefl1:-0.758,Ncald:-0.737,Prr36:-0.692,Gprin1:-0.687,Lnx1:…	1.41e-27	1.41e-28	0.0142026	Montalban et al, 2020
supptable4_D1D2_a-D1>D2_DS_and_NAc	Down	27/612	Slc17a7:-1.65,Npsr1:-1.63,Neurod2:-1.45,Cck:-1.34,Lingo1:-0.986,C2cd4c:-0.87,Slc6a7:-0.776,Cux2:-0.76,Ncald:-0.737,Gprin1:-0.687,Prkcg:-0.667,Sez6l:-0.632,Rasl11b:-0.631,Ak5:-0.608,Syt13:-0.553,Mtfp1:-0.509,Man1c1:-0.501,Tcea2:-0.491,Dlgap1:-0.455,Ube2ql1:-0.449,Camk1:-0.425,Stmn2:-0.416,Rbm3:-0.397,Dync1i1:-0.361,Amph:-0.337,Anxa7:-0.271,Nicn1:-0.228	2.02e-21	4.03e-22	0.0441176	Montalban et al, 2020
supptable4_D1D2_d-D1>D2_only_DS	Down	20/575	Slc30a3:-1.9,Grm2:-1.64,Tmem114:-1.59,Wnt9a:-1.35,Bhlhe22:-1.15,Nrn1:-1.1,Sidt1:-1.08,Slc26a4:-1.05,Gpr68:-0.911,Car10:-0.888,Rprm:-0.862,Faah:-0.814,Olfm1:-0.784,Prr36:-0.692,Gabbr2:-0.631,Camk2g:-0.557,Fads3:-0.544,Smyd2:-0.5,Rassf5:-0.456,Nol4l:-0.413	9.67e-14	2.9e-14	0.0347826	Montalban et al, 2020
supptable6_DS_NAcg-NAc>DS_only_D2	Down	11/576	Sidt1:-1.08,Ncald:-0.737,Camk2g:-0.557,Syt13:-0.553,Man1c1:-0.501,Smyd2:-0.5,Tcea2:-0.491,Rassf5:-0.456,Camk1:-0.425,Stmn2:-0.416,Nol4l:-0.413	3.73e-05	1.49e-05	0.0190972	Montalban et al, 2020
supptable6_DS_NAcb-NAc>DS_D1_and_D2	Down	11/626	Npsr1:-1.63,Glt8d2:-1.16,C2cd4c:-0.87,Rprm:-0.862,Cux2:-0.76,Prr36:-0.692,Gprin1:-0.687,Sez6l:-0.632,Ak5:-0.608,Bcl7c:-0.563,Ube2ql1:-0.449	5.38e-05	2.69e-05	0.0175719	Montalban et al, 2020
supptable6_DS_NAcd-DS>NAc_only_D1	Down	10/819	Otop2:-2.31,Slc30a3:-1.9,Tmem114:-1.59,Cck:-1.34,Nrn1:-1.1,Slc26a4:-1.05,Car10:-0.888,Olfm1:-0.784,Gabbr2:-0.631,Stc1:-0.602	0.00184	0.0011	0.01221	Montalban et al, 2020
supptable6_DS_NAcf-DS>NAc_only_D2	Down	3/275	Cnih3:-1.19,Kcnj9:-0.767,Fam155a:-0.346	0.133	0.0929	0.0109091	Montalban et al, 2020
supptable6_DS_NAce-NAc>DS_only_D1	Down	3/627	Rapgefl1:-0.758,Lnx1:-0.672,Zswim3:-0.348	0.497	0.397	0.00478469	Montalban et al, 2020
supptable6_DS_NAca-DS>NAc_D1_and_D2	Down	3/744	Lingo1:-0.986,Rasl11b:-0.631,S100a10:-0.614	0.612	0.551	0.00403226	Montalban et al, 2020
supptable4_D1D2_b-D2>D1_DS_and_NAc	Down	3/816	Stc1:-0.602,Fam124a:-0.393,Fam155a:-0.346	0.635	0.635	0.00367647	Montalban et al, 2020
supptable3_PFC_Str_b-DEgenesStriatum>PFC_D1	Down	1/3704	Stc1:-0.602	1	1	0.000269978	Montalban et al, 2020
supptable4_D1D2_c-Opposite_DS_and_NAc	Down			1	1		Montalban et al, 2020
supptable4_D1D2_e-D2>D1_only_DS	Down			1	1		Montalban et al, 2020
supptable4_D1D2_f-D1>D2_only_NAc	Down	1/1310	Kcnj9:-0.767	1	1	0.000763359	Montalban et al, 2020
supptable4_D1D2_g-D2>D1_only_NAc	Down			1	1		Montalban et al, 2020
supptable6_DS_NAcc-Opposite_D1_and_D2	Down			1	1		Montalban et al, 2020

### Sheet: Montalban
GeneSet	DEG category	NumGenes	genes	p.adj	p.value	RatioGenes	dataset
supptable4_D1D2_a-D1>D2_DS_and_NAc	Up&Down	31/612	Slc17a7:-1.65,Npsr1:-1.63,Neurod2:-1.45,Cck:-1.34,Lingo1:-0.986,Mir670hg:0.975,Dpm3:0.893,C2cd4c:-0.87,Slc6a7:-0.776,Cux2:-0.76,Ncald:-0.737,Gprin1:-0.687,Reln:0.672,Prkcg:-0.667,Sez6l:-0.632,Rasl11b:-0.631,Ak5:-0.608,Syt13:-0.553,Mtfp1:-0.509,Man1c1:-0.501,Tcea2:-0.491,Dlgap1:-0.455,Ube2ql1:-0.449,Camk1:-0.425,Stmn2:-0.416,Rbm3:-0.397,Dync1i1:-0.361,Amph:-0.337,Sfxn1:0.324,Anxa7:-0.271,Nicn1:-0.…	6.55e-17	5.04e-18	0.0506536	Montalban et al, 2020
supptable4_D1D2_d-D1>D2_only_DS	Up&Down	24/575	Slc30a3:-1.9,Grm2:-1.64,Tmem114:-1.59,Nxf7:1.49,Wnt9a:-1.35,Mcemp1:1.16,Bhlhe22:-1.15,Nrn1:-1.1,Sidt1:-1.08,Slc26a4:-1.05,Gpr68:-0.911,Car10:-0.888,Rprm:-0.862,Faah:-0.814,Olfm1:-0.784,Prr36:-0.692,Gabbr2:-0.631,Tomm70a:0.624,Camk2g:-0.557,Fads3:-0.544,Smyd2:-0.5,Grik2:0.491,Rassf5:-0.456,Nol4l:-0.413	2.47e-11	3.79e-12	0.0417391	Montalban et al, 2020
supptable3_PFC_Str_a-DEgenesPFC>Striatum_D1	Up&Down	64/4295	Otop2:-2.31,Slc30a3:-1.9,Slc17a7:-1.65,Grm2:-1.64,Tgm3:-1.61,Grpr:1.51,Tbata:-1.46,Neurod2:-1.45,Wnt9a:-1.35,Cck:-1.34,Cnih3:-1.19,Prdm8:-1.18,Glt8d2:-1.16,Bhlhe22:-1.15,Fam19a1:-1.12,Nrn1:-1.1,Sidt1:-1.08,Slc26a4:-1.05,Lingo1:-0.986,Gpr68:-0.911,Car10:-0.888,C2cd4c:-0.87,Rprm:-0.862,Faah:-0.814,Olfm1:-0.784,Slc6a7:-0.776,Kcnj9:-0.767,Cux2:-0.76,Rapgefl1:-0.758,Ncald:-0.737,Prr36:-0.692,Gprin1:-0…	1.03e-09	2.37e-10	0.014901	Montalban et al, 2020
supptable6_DS_NAcb-NAc>DS_D1_and_D2	Up&Down	17/626	Npsr1:-1.63,Glt8d2:-1.16,Pde1c:0.993,Strip2:0.992,C2cd4c:-0.87,Rprm:-0.862,Gad2:0.787,Cux2:-0.76,Prr36:-0.692,Gprin1:-0.687,Sez6l:-0.632,Dock11:0.62,Ak5:-0.608,Bend7:0.585,Bcl7c:-0.563,Ube2ql1:-0.449,Fndc3b:0.376	1.08e-05	3.33e-06	0.0271565	Montalban et al, 2020
supptable6_DS_NAcd-DS>NAc_only_D1	Up&Down	19/819	Otop2:-2.31,Slc30a3:-1.9,Tmem114:-1.59,Cck:-1.34,Phex:1.17,Nrn1:-1.1,Slc26a4:-1.05,Onecut2:0.953,Car10:-0.888,Olfm1:-0.784,Parp3:0.701,C230004F18Rik:0.639,Gabbr2:-0.631,Stc1:-0.602,Pde7b:0.58,Skil:0.551,Slk:0.391,Sfxn1:0.324,Tpm1:0.25	1.93e-05	7.41e-06	0.023199	Montalban et al, 2020
supptable4_D1D2_b-D2>D1_DS_and_NAc	Up&Down	19/816	Phex:1.17,Parp3:0.701,Vcan:0.668,Foxo1:0.62,Rgs2:0.617,Stc1:-0.602,Clmp:0.566,Skil:0.551,Srgap1:0.529,Gnal:0.515,Tle4:0.443,Akap9:0.422,Smad4:0.408,Epb41:0.398,Fam124a:-0.393,Mro:0.385,Cacnb2:0.384,Fndc3b:0.376,Fam155a:-0.346	2.5e-05	1.15e-05	0.0232843	Montalban et al, 2020
supptable6_DS_NAcg-NAc>DS_only_D2	Up&Down	13/576	Grpr:1.51,Mcemp1:1.16,Sidt1:-1.08,Ncald:-0.737,Camk2g:-0.557,Syt13:-0.553,Man1c1:-0.501,Smyd2:-0.5,Tcea2:-0.491,Rassf5:-0.456,Camk1:-0.425,Stmn2:-0.416,Nol4l:-0.413	0.000706	0.00038	0.0225694	Montalban et al, 2020
supptable6_DS_NAca-DS>NAc_D1_and_D2	Up&Down	13/744	Lingo1:-0.986,Reln:0.672,Vcan:0.668,Rgs4:0.661,Rasl11b:-0.631,S100a10:-0.614,Srgap1:0.529,Sorcs1:0.474,Akap9:0.422,Smad4:0.408,Mro:0.385,Cacnb2:0.384,Cap1:0.249	0.00506	0.00311	0.0174731	Montalban et al, 2020
supptable3_PFC_Str_b-DEgenesStriatum>PFC_D1	Up&Down	37/3704	Phex:1.17,Mcemp1:1.16,Pde1c:0.993,Strip2:0.992,Lrrc9:0.961,Onecut2:0.953,Dpm3:0.893,Gad2:0.787,Reln:0.672,Rgs4:0.661,C230004F18Rik:0.639,Tomm70a:0.624,Foxo1:0.62,Dock11:0.62,Rgs2:0.617,Stc1:-0.602,Bend7:0.585,Pde7b:0.58,Skil:0.551,Gm17396:0.542,Srgap1:0.529,Gnal:0.515,A130010J15Rik:0.493,Grik2:0.491,Sorcs1:0.474,Ccdc66:0.455,Tle4:0.443,Akap9:0.422,Smad4:0.408,Epb41:0.398,Slk:0.391,Cacnb2:0.384,Fn…	0.0218	0.0151	0.0099892	Montalban et al, 2020
supptable6_DS_NAcf-DS>NAc_only_D2	Up&Down	5/275	Cnih3:-1.19,Lrrc9:0.961,Kcnj9:-0.767,Epb41:0.398,Fam155a:-0.346	0.0698	0.0537	0.0181818	Montalban et al, 2020
supptable6_DS_NAce-NAc>DS_only_D1	Up&Down	5/627	Edn1:1.03,Rapgefl1:-0.758,Lnx1:-0.672,Map10:0.578,Zswim3:-0.348	0.508	0.43	0.00797448	Montalban et al, 2020
supptable4_D1D2_f-D1>D2_only_NAc	Up&Down	2/1310	Snx31:1.28,Kcnj9:-0.767	1	0.999	0.00152672	Montalban et al, 2020
supptable4_D1D2_g-D2>D1_only_NAc	Up&Down	3/1662	Onecut2:0.953,C230004F18Rik:0.639,Pde7b:0.58	1	1	0.00180505	Montalban et al, 2020
supptable4_D1D2_c-Opposite_DS_and_NAc	Up&Down			1	1		Montalban et al, 2020
supptable4_D1D2_e-D2>D1_only_DS	Up&Down	1/281	Lrrc9:0.961	1	1	0.00355872	Montalban et al, 2020
supptable6_DS_NAcc-Opposite_D1_and_D2	Up&Down			1	1		Montalban et al, 2020
supptable3_PFC_Str_b-DEgenesStriatum>PFC_D1	Up	36/3704	Phex:1.17,Mcemp1:1.16,Pde1c:0.993,Strip2:0.992,Lrrc9:0.961,Onecut2:0.953,Dpm3:0.893,Gad2:0.787,Reln:0.672,Rgs4:0.661,C230004F18Rik:0.639,Tomm70a:0.624,Foxo1:0.62,Dock11:0.62,Rgs2:0.617,Bend7:0.585,Pde7b:0.58,Skil:0.551,Gm17396:0.542,Srgap1:0.529,Gnal:0.515,A130010J15Rik:0.493,Grik2:0.491,Sorcs1:0.474,Ccdc66:0.455,Tle4:0.443,Akap9:0.422,Smad4:0.408,Epb41:0.398,Slk:0.391,Cacnb2:0.384,Fndc3b:0.376,S…	9.13e-10	7.61e-11	0.00971922	Montalban et al, 2020
supptable4_D1D2_b-D2>D1_DS_and_NAc	Up	16/816	Phex:1.17,Parp3:0.701,Vcan:0.668,Foxo1:0.62,Rgs2:0.617,Clmp:0.566,Skil:0.551,Srgap1:0.529,Gnal:0.515,Tle4:0.443,Akap9:0.422,Smad4:0.408,Epb41:0.398,Mro:0.385,Cacnb2:0.384,Fndc3b:0.376	1.04e-07	1.73e-08	0.0196078	Montalban et al, 2020
supptable6_DS_NAca-DS>NAc_D1_and_D2	Up	10/744	Reln:0.672,Vcan:0.668,Rgs4:0.661,Srgap1:0.529,Sorcs1:0.474,Akap9:0.422,Smad4:0.408,Mro:0.385,Cacnb2:0.384,Cap1:0.249	0.000846	0.000211	0.0134409	Montalban et al, 2020
supptable6_DS_NAcd-DS>NAc_only_D1	Up	9/819	Phex:1.17,Onecut2:0.953,Parp3:0.701,C230004F18Rik:0.639,Pde7b:0.58,Skil:0.551,Slk:0.391,Sfxn1:0.324,Tpm1:0.25	0.00542	0.00181	0.010989	Montalban et al, 2020
supptable6_DS_NAcb-NAc>DS_D1_and_D2	Up	6/626	Pde1c:0.993,Strip2:0.992,Gad2:0.787,Dock11:0.62,Bend7:0.585,Fndc3b:0.376	0.0496	0.0207	0.00958466	Montalban et al, 2020
supptable4_D1D2_a-D1>D2_DS_and_NAc	Up	4/612	Mir670hg:0.975,Dpm3:0.893,Reln:0.672,Sfxn1:0.324	0.262	0.153	0.00653595	Montalban et al, 2020
supptable4_D1D2_d-D1>D2_only_DS	Up	4/575	Nxf7:1.49,Mcemp1:1.16,Tomm70a:0.624,Grik2:0.491	0.262	0.134	0.00695652	Montalban et al, 2020
supptable6_DS_NAcf-DS>NAc_only_D2	Up	2/275	Lrrc9:0.961,Epb41:0.398	0.373	0.249	0.00727273	Montalban et al, 2020
supptable6_DS_NAce-NAc>DS_only_D1	Up	2/627	Edn1:1.03,Map10:0.578	0.727	0.606	0.00318979	Montalban et al, 2020
supptable6_DS_NAcg-NAc>DS_only_D2	Up	2/576	Grpr:1.51,Mcemp1:1.16	0.727	0.606	0.00347222	Montalban et al, 2020
supptable3_PFC_Str_a-DEgenesPFC>Striatum_D1	Up	3/4295	Grpr:1.51,Aass:0.633,Hist2h2be:0.473	1	1	0.000698487	Montalban et al, 2020
supptable4_D1D2_g-D2>D1_only_NAc	Up	3/1662	Onecut2:0.953,C230004F18Rik:0.639,Pde7b:0.58	1	0.94	0.00180505	Montalban et al, 2020
supptable4_D1D2_c-Opposite_DS_and_NAc	Up			1	1		Montalban et al, 2020
supptable4_D1D2_e-D2>D1_only_DS	Up	1/281	Lrrc9:0.961	1	1	0.00355872	Montalban et al, 2020
supptable4_D1D2_f-D1>D2_only_NAc	Up	1/1310	Snx31:1.28	1	1	0.000763359	Montalban et al, 2020
supptable6_DS_NAcc-Opposite_D1_and_D2	Up			1	1		Montalban et al, 2020
supptable3_PFC_Str_a-DEgenesPFC>Striatum_D1	Down	61/4295	Otop2:-2.31,Slc30a3:-1.9,Slc17a7:-1.65,Grm2:-1.64,Tgm3:-1.61,Tbata:-1.46,Neurod2:-1.45,Wnt9a:-1.35,Cck:-1.34,Cnih3:-1.19,Prdm8:-1.18,Glt8d2:-1.16,Bhlhe22:-1.15,Fam19a1:-1.12,Nrn1:-1.1,Sidt1:-1.08,Slc26a4:-1.05,Lingo1:-0.986,Gpr68:-0.911,Car10:-0.888,C2cd4c:-0.87,Rprm:-0.862,Faah:-0.814,Olfm1:-0.784,Slc6a7:-0.776,Kcnj9:-0.767,Cux2:-0.76,Rapgefl1:-0.758,Ncald:-0.737,Prr36:-0.692,Gprin1:-0.687,Lnx1:…	1.41e-27	1.41e-28	0.0142026	Montalban et al, 2020
supptable4_D1D2_a-D1>D2_DS_and_NAc	Down	27/612	Slc17a7:-1.65,Npsr1:-1.63,Neurod2:-1.45,Cck:-1.34,Lingo1:-0.986,C2cd4c:-0.87,Slc6a7:-0.776,Cux2:-0.76,Ncald:-0.737,Gprin1:-0.687,Prkcg:-0.667,Sez6l:-0.632,Rasl11b:-0.631,Ak5:-0.608,Syt13:-0.553,Mtfp1:-0.509,Man1c1:-0.501,Tcea2:-0.491,Dlgap1:-0.455,Ube2ql1:-0.449,Camk1:-0.425,Stmn2:-0.416,Rbm3:-0.397,Dync1i1:-0.361,Amph:-0.337,Anxa7:-0.271,Nicn1:-0.228	2.02e-21	4.03e-22	0.0441176	Montalban et al, 2020
supptable4_D1D2_d-D1>D2_only_DS	Down	20/575	Slc30a3:-1.9,Grm2:-1.64,Tmem114:-1.59,Wnt9a:-1.35,Bhlhe22:-1.15,Nrn1:-1.1,Sidt1:-1.08,Slc26a4:-1.05,Gpr68:-0.911,Car10:-0.888,Rprm:-0.862,Faah:-0.814,Olfm1:-0.784,Prr36:-0.692,Gabbr2:-0.631,Camk2g:-0.557,Fads3:-0.544,Smyd2:-0.5,Rassf5:-0.456,Nol4l:-0.413	9.67e-14	2.9e-14	0.0347826	Montalban et al, 2020
supptable6_DS_NAcg-NAc>DS_only_D2	Down	11/576	Sidt1:-1.08,Ncald:-0.737,Camk2g:-0.557,Syt13:-0.553,Man1c1:-0.501,Smyd2:-0.5,Tcea2:-0.491,Rassf5:-0.456,Camk1:-0.425,Stmn2:-0.416,Nol4l:-0.413	3.73e-05	1.49e-05	0.0190972	Montalban et al, 2020
supptable6_DS_NAcb-NAc>DS_D1_and_D2	Down	11/626	Npsr1:-1.63,Glt8d2:-1.16,C2cd4c:-0.87,Rprm:-0.862,Cux2:-0.76,Prr36:-0.692,Gprin1:-0.687,Sez6l:-0.632,Ak5:-0.608,Bcl7c:-0.563,Ube2ql1:-0.449	5.38e-05	2.69e-05	0.0175719	Montalban et al, 2020
supptable6_DS_NAcd-DS>NAc_only_D1	Down	10/819	Otop2:-2.31,Slc30a3:-1.9,Tmem114:-1.59,Cck:-1.34,Nrn1:-1.1,Slc26a4:-1.05,Car10:-0.888,Olfm1:-0.784,Gabbr2:-0.631,Stc1:-0.602	0.00184	0.0011	0.01221	Montalban et al, 2020
supptable6_DS_NAcf-DS>NAc_only_D2	Down	3/275	Cnih3:-1.19,Kcnj9:-0.767,Fam155a:-0.346	0.133	0.0929	0.0109091	Montalban et al, 2020
supptable6_DS_NAce-NAc>DS_only_D1	Down	3/627	Rapgefl1:-0.758,Lnx1:-0.672,Zswim3:-0.348	0.497	0.397	0.00478469	Montalban et al, 2020
supptable6_DS_NAca-DS>NAc_D1_and_D2	Down	3/744	Lingo1:-0.986,Rasl11b:-0.631,S100a10:-0.614	0.612	0.551	0.00403226	Montalban et al, 2020
supptable4_D1D2_b-D2>D1_DS_and_NAc	Down	3/816	Stc1:-0.602,Fam124a:-0.393,Fam155a:-0.346	0.635	0.635	0.00367647	Montalban et al, 2020
supptable3_PFC_Str_b-DEgenesStriatum>PFC_D1	Down	1/3704	Stc1:-0.602	1	1	0.000269978	Montalban et al, 2020
supptable4_D1D2_c-Opposite_DS_and_NAc	Down			1	1		Montalban et al, 2020
supptable4_D1D2_e-D2>D1_only_DS	Down			1	1		Montalban et al, 2020
supptable4_D1D2_f-D1>D2_only_NAc	Down	1/1310	Kcnj9:-0.767	1	1	0.000763359	Montalban et al, 2020
supptable4_D1D2_g-D2>D1_only_NAc	Down			1	1		Montalban et al, 2020
supptable6_DS_NAcc-Opposite_D1_and_D2	Down			1	1		Montalban et al, 2020
