## Supplementary table 5 for "Excessive self-grooming, gene dysregulation and imbalance between the striosome and matrix compartments in the striatum of *Shank3* mutant mice"

### Sheet: Table_S2_rnaseq_annotations
id	mouse	structure	sex	status	grooming note	age	RNA_source	extraction_method	stock conc ng.microL	remaining_vol microL	remaining_qty microL	QC_comment	Bioanalyzer QC	RIN value	DO 260/280	DO 260/230	lane	index	batch_structure	status_structure	status_mouse	structure_status_mouse	group	batch_extract RNA	flowcell
B00HM1P	S3-1-12	Cerebellum	M	Shank3+/+	low	12	Mouse brain	QIAGEN miRNAeasy +DNAse	348	15	5.2	QC done on 5x dilution	ok	8.9	2.1	1.1	HH2J2BBXX_7		batch3_jan17_Cerebellum	1_Cerebellum	1_S3-1-12	Cerebellum_1_S3-1-12	Cerebellum1	2	HH2J2BBXX
B00HM2S	S3-1-12	Cortex	M	Shank3+/+	low	12	Mouse brain	QIAGEN miRNAeasy +DNAse	694	8	5.5	QC done on 5x dilution	ok	8.2	2.1	1.2	HH2FYBBXX_6		batch3_jan17_Cortex	1_Cortex	1_S3-1-12	Cortex_1_S3-1-12	Cortex1	2	HH2FYBBXX
B00HM2J	S3-1-12	Hippocampus	M	Shank3+/+	low	12	Mouse brain	QIAGEN miRNAeasy +DNAse	382	10	3.8	QC done on 5x dilution	ok	8.3	2	1.4	HH2FYBBXX_4		batch3_jan17_Hippocampus	1_Hippocampus	1_S3-1-12	Hippocampus_1_S3-1-12	Hippocampus1	1	HH2FYBBXX
B00HM1E	S3-1-12	Striatum	M	Shank3+/+	low	12	Mouse brain	QIAGEN miRNAeasy +DNAse	271	12	3.3	QC done on 5x dilution	ok	8.8	2.1	1.2	HH2J2BBXX_5		batch3_jan17_Striatum	1_Striatum	1_S3-1-12	Striatum_1_S3-1-12	Striatum1	2	HH2J2BBXX
B00HM1C	S3-1-18	Cerebellum	M	Shank3-/-	low	12	Mouse brain	QIAGEN miRNAeasy +DNAse	280	13.5	3.8	QC done on 5x dilution	ok	8.3	2.1	1.4	HH2J2BBXX_5		batch3_jan17_Cerebellum	2_Cerebellum	2_S3-1-18	Cerebellum_2_S3-1-18	Cerebellum2	2	HH2J2BBXX
B00HM20	S3-1-18	Cortex	M	Shank3-/-	low	12	Mouse brain	QIAGEN miRNAeasy +DNAse	655	12	7.9	QC done on 5x dilution	ok	8.1	2	2.1	HH2FYBBXX_1		batch3_jan17_Cortex	2_Cortex	2_S3-1-18	Cortex_2_S3-1-18	Cortex2	1	HH2FYBBXX
B00HM2F	S3-1-18	Hippocampus	M	Shank3-/-	low	12	Mouse brain	QIAGEN miRNAeasy +DNAse	366	13	4.8	QC done on 5x dilution	ok	8.9	2.1	0.6	HH2FYBBXX_4		batch3_jan17_Hippocampus	2_Hippocampus	2_S3-1-18	Hippocampus_2_S3-1-18	Hippocampus2	2	HH2FYBBXX
B00HM1M	S3-1-18	Striatum	M	Shank3-/-	low	12	Mouse brain	QIAGEN miRNAeasy +DNAse	343	11	3.8	QC done on 5x dilution	ok	8.9	2.1	0.7	HH2J2BBXX_7		batch3_jan17_Striatum	2_Striatum	2_S3-1-18	Striatum_2_S3-1-18	Striatum2	2	HH2J2BBXX
B00HM2X	S3-1-30	Cerebellum	M	Shank3+/+	low	12	Mouse brain	QIAGEN miRNAeasy +DNAse	479	12	5.7	QC done on 5x dilution	ok	7.3	2	2.1	HH2FYBBXX_6		batch3_jan17_Cerebellum	1_Cerebellum	1_S3-1-30	Cerebellum_1_S3-1-30	Cerebellum1	1	HH2FYBBXX
B00HM2R	S3-1-30	Cortex	M	Shank3+/+	low	12	Mouse brain	QIAGEN miRNAeasy +DNAse	596	12	7.1	QC done on 5x dilution	ok	7.8	2	2.1	HH2FYBBXX_5		batch3_jan17_Cortex	1_Cortex	1_S3-1-30	Cortex_1_S3-1-30	Cortex1	1	HH2FYBBXX
B00HM28	S3-1-30	Hippocampus	M	Shank3+/+	low	12	Mouse brain	QIAGEN miRNAeasy +DNAse	548	8.5	4.7	QC done on 5x dilution	ok	9.1	2.1	2	HH2FYBBXX_2		batch3_jan17_Hippocampus	1_Hippocampus	1_S3-1-30	Hippocampus_1_S3-1-30	Hippocampus1	2	HH2FYBBXX
B00HM23	S3-1-30	Striatum	M	Shank3+/+	low	12	Mouse brain	QIAGEN miRNAeasy +DNAse	683	12.5	8.5	QC done on 5x dilution	ok	8.8	2	1.9	HH2FYBBXX_1		batch3_jan17_Striatum	1_Striatum	1_S3-1-30	Striatum_1_S3-1-30	Striatum1	2	HH2FYBBXX
B00HM1H	S3-1-31	Cerebellum	M	Shank3-/-	high	12	Mouse brain	QIAGEN miRNAeasy +DNAse	397	13	5.2	QC done on 5x dilution	ok	7.7	2	1.8	HH2J2BBXX_6		batch3_jan17_Cerebellum	2_Cerebellum	2_S3-1-31	Cerebellum_2_S3-1-31	Cerebellum2	1	HH2J2BBXX
B00HM1D	S3-1-31	Cortex	M	Shank3-/-	high	12	Mouse brain	QIAGEN miRNAeasy +DNAse	440	13	5.7	QC done on 5x dilution	ok	8.3	2	1.5	HH2J2BBXX_5		batch3_jan17_Cortex	2_Cortex	2_S3-1-31	Cortex_2_S3-1-31	Cortex2	2	HH2J2BBXX
B00HM2G	S3-1-31	Hippocampus	M	Shank3-/-	high	12	Mouse brain	QIAGEN miRNAeasy +DNAse	253	13	3.3	QC done on 5x dilution	ok	8.3	2	1.3	HH2FYBBXX_4		batch3_jan17_Hippocampus	2_Hippocampus	2_S3-1-31	Hippocampus_2_S3-1-31	Hippocampus2	1	HH2FYBBXX
B00HM2H	S3-1-31	Striatum	M	Shank3-/-	high	12	Mouse brain	QIAGEN miRNAeasy +DNAse	585	14	8.2	QC done on 5x dilution	ok	8	2.1	1.3	HH2FYBBXX_4		batch3_jan17_Striatum	2_Striatum	2_S3-1-31	Striatum_2_S3-1-31	Striatum2	2	HH2FYBBXX
B00HM0T	S3-1-34	Cerebellum	M	Shank3-/-	medium	12	Mouse brain	QIAGEN miRNAeasy +DNAse	304	12.5	3.8	QC done on 10x dilution	ok	8.7	2.1	0.3	C92AVACXX_6	8	batch2_11mai16_Cerebellum	2_Cerebellum	2_S3-1-34	Cerebellum_2_S3-1-34	Cerebellum2	42501	C92AVACXX
B00HM0Q	S3-1-34	Cortex	M	Shank3-/-	medium	12	Mouse brain	QIAGEN miRNAeasy +DNAse	253	12.5	3.2	QC done on 10x dilution	ok	8.8	2.2	0.8	C92AVACXX_5	9	batch2_11mai16_Cortex	2_Cortex	2_S3-1-34	Cortex_2_S3-1-34	Cortex2	42501	C92AVACXX
B00HM0R	S3-1-34	Hippocampus	M	Shank3-/-	medium	12	Mouse brain	QIAGEN miRNAeasy +DNAse	398	12.5	5	QC done on 10x dilution	ok	9.2	2.1	2.1	C92AVACXX_5	25	batch2_11mai16_Hippocampus	2_Hippocampus	2_S3-1-34	Hippocampus_2_S3-1-34	Hippocampus2	42501	C92AVACXX
B00HM0S	S3-1-34	Striatum	M	Shank3-/-	medium	12	Mouse brain	QIAGEN miRNAeasy +DNAse	363	12	4.4	QC done on 10x dilution	ok	8.8	2.1	2	C92AVACXX_5	12	batch2_11mai16_Striatum	2_Striatum	2_S3-1-34	Striatum_2_S3-1-34	Striatum2	42501	C92AVACXX
B00HM2W	S3-1-4	Cortex	M	Shank3-/-	low	12	Mouse brain	QIAGEN miRNAeasy +DNAse	471	14	6.6	QC done on 5x dilution	ok	8.3	2.1	0.3	HH2FYBBXX_6		batch3_jan17_Cortex	2_Cortex	2_S3-1-4	Cortex_2_S3-1-4	Cortex2	1	HH2FYBBXX
B00HM1W	S3-1-4	Hippocampus	M	Shank3-/-	low	12	Mouse brain	QIAGEN miRNAeasy +DNAse	320	11	3.5	QC done on 5x dilution	ok	8.5	2.1	0.8	HH2J2BBXX_8		batch3_jan17_Hippocampus	2_Hippocampus	2_S3-1-4	Hippocampus_2_S3-1-4	Hippocampus2	1	HH2J2BBXX
B00HM26	S3-1-4	Striatum	M	Shank3-/-	low	12	Mouse brain	QIAGEN miRNAeasy +DNAse	474	11.5	5.4	QC done on 5x dilution	ok	7.8	2.1	2	HH2FYBBXX_2		batch3_jan17_Striatum	2_Striatum	2_S3-1-4	Striatum_2_S3-1-4	Striatum2	1	HH2FYBBXX
B00HM1F	S3-1-50	Cerebellum	M	Shank3+/+	low	12	Mouse brain	QIAGEN miRNAeasy +DNAse	344	12	4.1	QC done on 5x dilution	ok	8.7	2.1	1	HH2J2BBXX_5		batch3_jan17_Cerebellum	1_Cerebellum	1_S3-1-50	Cerebellum_1_S3-1-50	Cerebellum1	2	HH2J2BBXX
B00HM1Y	S3-1-50	Cortex	M	Shank3+/+	low	12	Mouse brain	QIAGEN miRNAeasy +DNAse	361	12	4.3	QC done on 5x dilution	ok	8.3	2.1	1.1	HH2FYBBXX_1		batch3_jan17_Cortex	1_Cortex	1_S3-1-50	Cortex_1_S3-1-50	Cortex1	2	HH2FYBBXX
B00HM1S	S3-1-50	Hippocampus	M	Shank3+/+	low	12	Mouse brain	QIAGEN miRNAeasy +DNAse	661	11	7.3	QC done on 5x dilution	ok	7.7	2.1	1.6	HH2J2BBXX_8		batch3_jan17_Hippocampus	1_Hippocampus	1_S3-1-50	Hippocampus_1_S3-1-50	Hippocampus1	1	HH2J2BBXX
B00HM2C	S3-1-50	Striatum	M	Shank3+/+	low	12	Mouse brain	QIAGEN miRNAeasy +DNAse	480	11	5.3	QC done on 5x dilution	ok	7.9	2	2.2	HH2FYBBXX_3		batch3_jan17_Striatum	1_Striatum	1_S3-1-50	Striatum_1_S3-1-50	Striatum1	1	HH2FYBBXX
B00HM0X	S3-1-52	Cerebellum	M	Shank3-/-	medium	12	Mouse brain	QIAGEN miRNAeasy +DNAse	617	10.5	6.5	QC done on 10x dilution	ok	8.9	2.1	2.1	C92AVACXX_7	3	batch2_11mai16_Cerebellum	2_Cerebellum	2_S3-1-52	Cerebellum_2_S3-1-52	Cerebellum2	42501	C92AVACXX
B00HM0U	S3-1-52	Cortex	M	Shank3-/-	medium	12	Mouse brain	QIAGEN miRNAeasy +DNAse	396	12.5	5	QC done on 10x dilution	ok	8.7	2.2	1.6	C92AVACXX_6	11	batch2_11mai16_Cortex	2_Cortex	2_S3-1-52	Cortex_2_S3-1-52	Cortex2	42501	C92AVACXX
B00HM0V	S3-1-52	Hippocampus	M	Shank3-/-	medium	12	Mouse brain	QIAGEN miRNAeasy +DNAse	248	12.5	3.1	QC done on 10x dilution	ok	9.2	2	0.3	C92AVACXX_6	22	batch2_11mai16_Hippocampus	2_Hippocampus	2_S3-1-52	Hippocampus_2_S3-1-52	Hippocampus2	42501	C92AVACXX
B00HM0W	S3-1-52	Striatum	M	Shank3-/-	medium	12	Mouse brain	QIAGEN miRNAeasy +DNAse	257	12.5	3.2	QC done on 10x dilution	ok	8.3	2.1	2.1	C92AVACXX_6	13	batch2_11mai16_Striatum	2_Striatum	2_S3-1-52	Striatum_2_S3-1-52	Striatum2	42501	C92AVACXX
B00HM11	S3-1-58	Cerebellum	M	Shank3+/+	low	12	Mouse brain	QIAGEN miRNAeasy +DNAse	468	12.5	5.9	QC done on 10x dilution	ok	8.9	2.1	2	C92AVACXX_8	8	batch2_11mai16_Cerebellum	1_Cerebellum	1_S3-1-58	Cerebellum_1_S3-1-58	Cerebellum1	42501	C92AVACXX
B00HM0Y	S3-1-58	Cortex	M	Shank3+/+	low	12	Mouse brain	QIAGEN miRNAeasy +DNAse	382	12.5	4.8	QC done on 10x dilution	ok	9	2.1	1	C92AVACXX_7	9	batch2_11mai16_Cortex	1_Cortex	1_S3-1-58	Cortex_1_S3-1-58	Cortex1	42501	C92AVACXX
B00HM0Z	S3-1-58	Hippocampus	M	Shank3+/+	low	12	Mouse brain	QIAGEN miRNAeasy +DNAse	378	12.5	4.7	QC done on 10x dilution	ok	8.8	2.1	2	C92AVACXX_7	25	batch2_11mai16_Hippocampus	1_Hippocampus	1_S3-1-58	Hippocampus_1_S3-1-58	Hippocampus1	42501	C92AVACXX
B00HM10	S3-1-58	Striatum	M	Shank3+/+	low	12	Mouse brain	QIAGEN miRNAeasy +DNAse	300	12.5	3.8	QC done on 10x dilution	ok	8.8	2.1	0.9	C92AVACXX_7	12	batch2_11mai16_Striatum	1_Striatum	1_S3-1-58	Striatum_1_S3-1-58	Striatum1	42501	C92AVACXX
B00HM1B	S3-1-61	Cortex	M	Shank3-/-	high	12	Mouse brain	QIAGEN miRNAeasy +DNAse	414	13	5.4	QC done on 5x dilution	ok	8.4	2.1	0.9	HH2J2BBXX_5		batch3_jan17_Cortex	2_Cortex	2_S3-1-61	Cortex_2_S3-1-61	Cortex2	2	HH2J2BBXX
B00HM1O	S3-1-61	Hippocampus	M	Shank3-/-	high	12	Mouse brain	QIAGEN miRNAeasy +DNAse	331	12	4	QC done on 5x dilution	ok	8.2	2.1	1.5	HH2J2BBXX_7		batch3_jan17_Hippocampus	2_Hippocampus	2_S3-1-61	Hippocampus_2_S3-1-61	Hippocampus2	1	HH2J2BBXX
B00HM1L	S3-1-61	Striatum	M	Shank3-/-	high	12	Mouse brain	QIAGEN miRNAeasy +DNAse	332	14	4.6	QC done on 5x dilution	ok	9.1	2.1	1.1	HH2J2BBXX_6		batch3_jan17_Striatum	2_Striatum	2_S3-1-61	Striatum_2_S3-1-61	Striatum2	2	HH2J2BBXX
B00HM2U	S3-1-68	Cerebellum	M	Shank3+/+	low	12	Mouse brain	QIAGEN miRNAeasy +DNAse	373	11	4.1	QC done on 5x dilution	ok	7.4	2	1.4	HH2FYBBXX_6		batch3_jan17_Cerebellum	1_Cerebellum	1_S3-1-68	Cerebellum_1_S3-1-68	Cerebellum1	1	HH2FYBBXX
B00HM2I	S3-1-68	Cortex	M	Shank3+/+	low	12	Mouse brain	QIAGEN miRNAeasy +DNAse	441	12	5.3	QC done on 5x dilution	ok	8.4	2.1	1	HH2FYBBXX_4		batch3_jan17_Cortex	1_Cortex	1_S3-1-68	Cortex_1_S3-1-68	Cortex1	2	HH2FYBBXX
B00HM2M	S3-1-68	Hippocampus	M	Shank3+/+	low	12	Mouse brain	QIAGEN miRNAeasy +DNAse	350	14	4.9	QC done on 5x dilution	ok	8.8	2	1.4	HH2FYBBXX_5		batch3_jan17_Hippocampus	1_Hippocampus	1_S3-1-68	Hippocampus_1_S3-1-68	Hippocampus1	2	HH2FYBBXX
B00HM2P	S3-1-68	Striatum	M	Shank3+/+	low	12	Mouse brain	QIAGEN miRNAeasy +DNAse	327	12	3.9	QC done on 5x dilution	ok	8	2	1.4	HH2FYBBXX_5		batch3_jan17_Striatum	1_Striatum	1_S3-1-68	Striatum_1_S3-1-68	Striatum1	1	HH2FYBBXX
B00HM15	S3-1-73	Cerebellum	M	Shank3+/+	low	12	Mouse brain	QIAGEN miRNAeasy +DNAse	434	12.5	5.4	QC done on 10x dilution	ok	8.5	2.2	1.7	C92AWACXX_1	3	batch2_11mai16_Cerebellum	1_Cerebellum	1_S3-1-73	Cerebellum_1_S3-1-73	Cerebellum1	42501	C92AWACXX
B00HM12	S3-1-73	Cortex	M	Shank3+/+	low	12	Mouse brain	QIAGEN miRNAeasy +DNAse	453	12.5	5.7	QC done on 10x dilution	ok	8.8	2.1	2	C92AVACXX_8	11	batch2_11mai16_Cortex	1_Cortex	1_S3-1-73	Cortex_1_S3-1-73	Cortex1	42501	C92AVACXX
B00HM13	S3-1-73	Hippocampus	M	Shank3+/+	low	12	Mouse brain	QIAGEN miRNAeasy +DNAse	326	12	3.9	QC done on 10x dilution	ok	9.1	2.1	2.1	C92AVACXX_8	22	batch2_11mai16_Hippocampus	1_Hippocampus	1_S3-1-73	Hippocampus_1_S3-1-73	Hippocampus1	42501	C92AVACXX
B00HM14	S3-1-73	Striatum	M	Shank3+/+	low	12	Mouse brain	QIAGEN miRNAeasy +DNAse	605	13.5	8.2	QC done on 10x dilution	ok	9.3	2.1	1.2	C92AVACXX_8	13	batch2_11mai16_Striatum	1_Striatum	1_S3-1-73	Striatum_1_S3-1-73	Striatum1	42501	C92AVACXX
B00HM21	S3-1-77	Cortex	M	Shank3+/+	low	12	Mouse brain	QIAGEN miRNAeasy +DNAse	444	10	4.4	QC done on 5x dilution	ok	8.7	2.1	0.9	HH2FYBBXX_1		batch3_jan17_Cortex	1_Cortex	1_S3-1-77	Cortex_1_S3-1-77	Cortex1	2	HH2FYBBXX
B00HM1U	S3-1-77	Hippocampus	M	Shank3+/+	low	12	Mouse brain	QIAGEN miRNAeasy +DNAse	358	14	5	QC done on 5x dilution	ok	8.5	2.1	0.3	HH2J2BBXX_8		batch3_jan17_Hippocampus	1_Hippocampus	1_S3-1-77	Hippocampus_1_S3-1-77	Hippocampus1	1	HH2J2BBXX
B00HM2L	S3-1-77	Striatum	M	Shank3+/+	low	12	Mouse brain	QIAGEN miRNAeasy +DNAse	337	13	4.4	QC done on 5x dilution	ok	8.7	2.1	0.6	HH2FYBBXX_5		batch3_jan17_Striatum	1_Striatum	1_S3-1-77	Striatum_1_S3-1-77	Striatum1	2	HH2FYBBXX
B00HM19	S3-1-79	Cerebellum	M	Shank3-/-	low	12	Mouse brain	QIAGEN miRNAeasy +DNAse	191	11	2.1	QC done on 10x dilution	ok	8.3	2.1	0.1	C92AWACXX_2	8	batch2_11mai16_Cerebellum	2_Cerebellum	2_S3-1-79	Cerebellum_2_S3-1-79	Cerebellum2	42501	C92AWACXX
B00HM16	S3-1-79	Cortex	M	Shank3-/-	low	12	Mouse brain	QIAGEN miRNAeasy +DNAse	284	12.5	3.6	QC done on 10x dilution	ok	8.8	2.2	0.6	C92AWACXX_1	9	batch2_11mai16_Cortex	2_Cortex	2_S3-1-79	Cortex_2_S3-1-79	Cortex2	42501	C92AWACXX
B00HM17	S3-1-79	Hippocampus	M	Shank3-/-	low	12	Mouse brain	QIAGEN miRNAeasy +DNAse	429	11.5	4.9	QC done on 10x dilution	ok	9	2.1	2	C92AWACXX_1	25	batch2_11mai16_Hippocampus	2_Hippocampus	2_S3-1-79	Hippocampus_2_S3-1-79	Hippocampus2	42501	C92AWACXX
B00HM18	S3-1-79	Striatum	M	Shank3-/-	low	12	Mouse brain	QIAGEN miRNAeasy +DNAse	407	12.5	5.1	QC done on 10x dilution	ok	8.1	2.1	2	C92AWACXX_1	12	batch2_11mai16_Striatum	2_Striatum	2_S3-1-79	Striatum_2_S3-1-79	Striatum2	42501	C92AWACXX
B00HM24	S3-1-81	Cerebellum	M	Shank3-/-	medium	12	Mouse brain	QIAGEN miRNAeasy +DNAse	293	11.5	3.4	QC done on 5x dilution	ok	9.4	2.1	1.2	HH2FYBBXX_2		batch3_jan17_Cerebellum	2_Cerebellum	2_S3-1-81	Cerebellum_2_S3-1-81	Cerebellum2	2	HH2FYBBXX
B00HM1K	S3-1-81	Cortex	M	Shank3-/-	medium	12	Mouse brain	QIAGEN miRNAeasy +DNAse	280	14	3.9	QC done on 5x dilution	ok	8.8	2.1	1	HH2J2BBXX_6		batch3_jan17_Cortex	2_Cortex	2_S3-1-81	Cortex_2_S3-1-81	Cortex2	2	HH2J2BBXX
B00HM1G	S3-1-81	Hippocampus	M	Shank3-/-	medium	12	Mouse brain	QIAGEN miRNAeasy +DNAse	314	12	3.8	QC done on 5x dilution	ok	8.3	2.1	0.9	HH2J2BBXX_6		batch3_jan17_Hippocampus	2_Hippocampus	2_S3-1-81	Hippocampus_2_S3-1-81	Hippocampus2	1	HH2J2BBXX
B00HM1Q	S3-1-81	Striatum	M	Shank3-/-	medium	12	Mouse brain	QIAGEN miRNAeasy +DNAse	531	12	6.4	QC done on 5x dilution	ok	7.9	2.1	1.5	HH2J2BBXX_7		batch3_jan17_Striatum	2_Striatum	2_S3-1-81	Striatum_2_S3-1-81	Striatum2	1	HH2J2BBXX
