## Supplementary table 6 for "Excessive self-grooming, gene dysregulation and imbalance between the striosome and matrix compartments in the striatum of *Shank3* mutant mice"

### Sheet: Sheet1
Well Position	Name	Sequence
A1	Drd1-Query_001	AAGTAGCATTTGTGACTAGTGATGCTGATGGC
A2	Drd1-Query_002	GTGTATACTTCCACGATGAGGCACAGCT
A3	Drd1-Query_003	GCTCATTCACCTCGATGCACATCTTAAT
A4	Drd1-Query_004	AGCTCAGAATCTCAGAGTCTATGTGTACTGT
A5	Drd1-Query_005	CTCGTGTTAATTTCTTAACAGCAAGCCCTAGG
A6	Drd1-Query_007	AATCAATGCAGAATGGCTGGGTCTCCT
A7	Drd1-Query_008	TCTGATTGAGAGCATTCGACAGGGTTTCCA
A8	Drd1-Query_009	GCTTATGAGGGAGGATGAAATGGCGTATGTC
A9	Drd1-Query_010	AGTCTCATCCATGGTAGAAGTGTTAGGAGCC
A10	Drd1-Query_011	CTTCCAGAAGGAAAGCACTTCCGGTGGC
A11	Drd1-Query_012	CACAATGGTGTTCCATCAGGAGCATCTC
A12	Drd1-Query_014	CAGTTCTATCCACATGTTGCAGCTGCT
B1	Drd1-Query_015	CCGAGGGGACTTGATGGTACTTTTTGCAGTC
B2	Drd1-Query_017	TTTAGGGGCAGAGCATTGGTAGTGTTAGTCAC
B3	Drd1-Query_018	TTTGTGTCTGTGTTGAGTTAAGGAACCACCAC
B4	Drd1-Query_020	AAGTGAAGCTGTTTACAGTTGACTTTTGGCCC
B5	Drd1-Query_021	GGTTGAATGCTGTCCGCTGTGGGTAACG
B6	Drd1-Query_022	TTGGATCTTTTCTAGAGAGACATCGGTGTCAT
B7	Drd1-Query_023	TTCTCCAGTGGCTTAGGTATGCCACC
B8	Drd1-Query_024	CTTACAGTCTCTATGGCATTATTCGTTGTAGG
B9	Drd1-Query_026	GCTTCTGGGCAATCCTGTAGATACTGGT
B10	Drd1-Query_027	GCTCAACCTCGTGTCACAGTTGTCATC
B11	Drd1-Query_028	AAGGGCCATGTAGGTTTTGCCTTGTGCC
B12	Drd1-Query_034	CACATCTCTCCAAATGCCCGATCTGG
C1	Drd1-Query_035	TGTGATGCTCAACACACACCGGGAAGGG
C2	Drd1-Query_036	GATGAAGAACCAGCGATGAGCCCAACTAT
C3	Drd1-Query_037	TCAAGCATGAAATGAGAAATGACAGGGAGGGC
C4	Drd1-Query_038	GATATTTACAGAAGTGCAAATTTGCCTCGGGG
C5	Drd1-Query_039	CATTGGCTCATGAAGTGCTAGTACAATGGAC
C6	Drd1-Query_040	TTTGGATACAGCAAACAACTCTCACACTTCC
C7	Drd1-Query_041	AAAGGATTTCAGAGCCTAAGTCATTTCCCTTG
C8	Drd1-Query_042	GCTAGAGAATACACTGGAGTCAGTGAGTTGGA
C9	Drd1-Query_043	TCCAATATGACCGATAAGGCCGGGGACA
C10	Drd1-Query_044	ATGAGGGATCAGGTAAACCAGATTACAGTCCT
C11	Drd1-Query_045	AGAGTCTATAGCATCCTAAGAGGGTCGAGAAT
C12	Drd1-Query_046	GCATAAATAATGGGGTTCAGGGAGGAATTCGC
D1	Drd1-Query_047	AGCCAAACCACACAAATACATCGAAGGTGAT
D2	Drd1-Query_050	AAGTGACGATCATAATGGCTACGGGGATGTAA
D3	Drd1-Query_051	CTTAGCTGCACTGGAATGAAGGATATGAGAAC
D4	Drd1-Query_052	ACAAAGTCCATGCTACGCTAATCAGGATGA
D5	Drd1-Query_056	AGGGCATGACCAAGACAGCCACCAAG
D6	Drd1-Query_057	AGAGATGACAAAGAAGTTGGTCACCTTGGACC
D7	Drd1-Query_058	AGGTGTCGAAACCTGATGACAGCGGCAC
D8	Drd1-Query_059	ACAAGGGTATTCCCTAAGAGAGTGGACAGGAT
D9	Drd1-Query_060	TAGCAATCCAAGCCATACCAGGAAGAAGAG
D10	Drd1-Query_061	CATAGGCTTTTAAGCATACTCTAAGAGTCTGG
D11	Drd1-Query_062	AGTCTCCCTCTTAAAGGACATCTTAAAGGAAC
D12	Drd1-Query_063	TCCACGCTGATCACACAGAGGTTAAGGAT
E1	Drd2-Query_001	CTCACTCAGGGCCAGACCCAATGGTA
E2	Drd2-Query_003	CAGCTCCAACACTGGTCCAAGGCTCA
E3	Drd2-Query_004	GGAGGGTAGAGGGAAATCAGCTATTTTTCTCT
E4	Drd2-Query_005	ACACTAACGTCACCTGGAGGCCTTGG
E5	Drd2-Query_006	TGAGCTAGCTTCCGTGCCTGAGAGGAA
E6	Drd2-Query_007	GACTCAGCAGTGCAGGATCTTCATGAAGG
E7	Drd2-Query_008	CTGTTGACATAGCCCAGCCATGTGAAGG
E8	Drd2-Query_009	GGTCTGGATCTCAAAGAACTTGGCAATCCT
E9	Drd2-Query_010	GGAGCTGTAGCGTGTGTTATACAACATAGGC
E10	Drd2-Query_011	TGAATCCTGCTGAATTTCCACTCACCC
E11	Drd2-Query_013	TGGTGCATGTATGGTGATGTTACAGAGTTGGA
E12	Drd2-Query_015	ACAGTCTCTCTTGGGGCCCTTGAGGA
F1	Drd2-Query_017	GGAGCTACCTGGTGTTTATGTGTGTCTCC
F2	Drd2-Query_018	TCAAGGAAGGCTGCTGCTTCTTTGGTGC
F3	Drd2-Query_020	GTTGAAGGTGGTATAGATGATGGGGTTCACGG
F4	Drd2-Query_021	CTGTAGAGGACTGGTGGGATGTTGCAGTCA
F5	Drd2-Query_023	GAGAGCTTCCTGCGGCTCATCGTCTT
F6	Drd2-Query_024	GATTGACAATCTTGGCATGCCCATTCTTTT
F7	Drd2-Query_025	GGTTTGGCAGGACTGTCAGGGTTGCTATG
F8	Drd2-Query_026	GGCTGGTGCTTGACAGCATCTCCATT
F9	Drd2-Query_027	TCCATTCTCCGCCTGTTCACTGGGAA
F10	Drd2-Query_028	TTCATGTCCTCAGGGTGGGTACAGTTGC
F11	Drd2-Query_029	TTGAGTGGTGTCTTCAGGTTGGCTCTGAAAG
F12	Drd2-Query_030	CTGCTACGCTTGGTGTTGACCCGCTT
G1	Drd2-Query_031	TTCTGGTCTGTGTTGTTGAGTCCAAAGAGCAG
G2	Drd2-Query_033	GGCACACAGGTTCAAGATGCTTGCTGTG
G3	Drd2-Query_034	GCGAGGCTGACTATCAGGTAGTTGGTGGT
G4	Drd2-Query_035	AGTAGTTGTAGTGGGGCCTGTCTGGCTT
G5	Drd2-Query_036	TGGGTGGCACGGCTCTTCAAGCCATA
G6	Drd2-Query_037	ACTGGCAGAGAAGAGACTTGGGGAGAGGGA
G7	Drd2-Query_038	CTATGTCCAATGTATGTCAAGAAGTGGCGGAG
G8	Drd2-Query_039	TGTTCCCTGCTTTCCTATGTGGTCCC
G9	Drd2-Query_040	TAAAGTAAGAACTGTCCTTCTCTTCTACCACC
G10	Drd2-Query_041	ATCCAACATAGGCAAGCAAGGGCCAGG
G11	Drd2-Query_042	AAGCCAACAATCAAGGTGTGCTCCGCT
G12	Drd2-Query_043	AGGAGACAGGATCTGCATGTGAAAGGGGC
H1	Drd2-Query_045	CTTTCTGCCCACAGCTTGCAGGGATG
H2	Drd2-Query_046	GTATATTCAGGATGTGCGTGATGAAGAAGGGC
H3	Drd2-Query_047	CCAGCAGATGATGAACACACCAAGAACAATG
H4	Drd2-Query_048	TCCCATTAGACTTCATGATAACGGTGCAGA
H5	Drd2-Query_049	AGATTTTGATATAGACCAGCAGGGTGACGATG
H6	Drd2-Query_050	GGGCACGTAGAACGAGACGATGGAGGAGTAG
H7	Drd2-Query_051	CACGAAGGCAGGGTTGGCAATGATACACT
H8	Drd2-Query_052	GGCAAGAGATGGTGAAGGACAGGACCCAG
H9	Drd2-Query_053	AATGGCGATCATGACAGTAACTCGGCGC
H10	Drd2-Query_055	GATAAAGATGAGGAGGGTGAGCAGCATGGC
H11	Drd2-Query_056	TCTCCAGATCATCATCGTACCAGGACAG
H12	Drd2-Query_057	CCTCCAGATAGACGACCCAGGGCATA
